# The Red Rice Bran Extract (RRBE) Mitigates Photoaging by Targeting Mitochondrial Oxidative Stress and Regulating Thermal Damage Responses

**DOI:** 10.64898/2026.01.08.698301

**Authors:** Ting-Syuan Lin, Yigang Chen, Xin Li, Xiang Ji, Shenghan Huang, Jiaying Lyu, Liping Li, Huali Zuo, Shangfu Li, Jing Li, Hsi-Yuan Huang, Hongxin Zhuo, Xintao Zhang, Yong-Fei Wang, Shangqian Ning, Zhihua Zhang, Ye Gu, Tao Zhang, Yang-Chi-Dung Lin, Hsien-Da Huang

## Abstract

The photoprotective efficacy of natural skin-active complexes is well recognized, yet their application is often hindered by the challenge of deciphering their complex, multi-component, and multi-target mechanisms. To bridge the gap between established phenotypes and molecular mechanisms, we developed an AI-driven integrated platform that combines phytochemical profiling, network pharmacology, and deep learning-based target prediction with rigorous biophysical validation. We applied this platform to investigate RRBE, a bioactive complex refined from red rice bran extract. *In vivo* clinical studies confirmed that RRBE significantly accelerates the resolution of UV-induced erythema, while cellular and 3D tissue models demonstrated robust suppression of oxidative stress and DNA damage responses. To decode its material basis, the platform deconstructed RRBE into 10 distinct chemical modules. Leveraging our SCOPE-DTI deep learning model for global target prediction, we identified flavonoids (Module 1) and phenolic acids (Module 10) as the primary bioactive drivers relevant to photoprotection. These computational predictions were structurally supported by molecular docking and definitively validated in a physiological environment via Cellular Thermal Shift Assay-Mass Spectrometry (CETSA-MS). Mechanistically, RRBE functions through a synergistic polypharmacology: (1) Module 1 components, represented by procyanidin B2, target NDUFA7 to stabilize mitochondrial function and mitigate ROS; (2) Module 10 components, exemplified by caffeic acid, ferulic acid, and p-coumaric acid, engage FKBP11 and HSP90AA1 to regulate protein homeostasis and stress responses. This work not only deciphers the polypharmacological basis of RRBE’s photoprotective action but also validates a scalable “AI-guided, cell-validated” discovery pipeline, offering a rational paradigm for uncovering the protective benefits of complex natural extracts.
