## Supplementary Table S1 for "The Red Rice Bran Extract (RRBE) Mitigates Photoaging by Targeting Mitochondrial Oxidative Stress and Regulating Thermal Damage Responses"

### Sheet: Sheet1
Group	Full Ingredients (INCI)
Negative Control (Vehicle Base)	Water, Disodium EDTA, Sodium Stearoyl Glutamate, Hydroxyacetophenone, 1,2-Hexanediol, Methylpropanediol, Glycerin, Dehydroxanthan Gum, Jojoba Esters, Cetyl Alcohol, Polyglyceryl-3 Beeswax, Polyglyceryl-6 Distearate, Butyrospermum Parkii (Shea) Butter, Sorbitan Sesquioleate, Caprylic/Capric Triglyceride, Pentaerythrityl Tetraethylhexanoate, Diethylhexyl Syringylidenemalonate, Tocopheryl Acetate, C…
TPFD Lotion (1% Active)	Water, Disodium EDTA, Sodium Stearoyl Glutamate, Hydroxyacetophenone, 1,2-Hexanediol, Methylpropanediol, Glycerin, Dehydroxanthan Gum, Jojoba Esters, Cetyl Alcohol, Polyglyceryl-3 Beeswax, Polyglyceryl-6 Distearate, Butyrospermum Parkii (Shea) Butter, Sorbitan Sesquioleate, Caprylic/Capric Triglyceride, Pentaerythrityl Tetraethylhexanoate, Diethylhexyl Syringylidenemalonate, Tocopheryl Acetate, C…
Positive Control (7% Vitamin C)	Water, Glycerin, 1,3-Propanediol, Hydroxyacetophenone, 1,2-Hexanediol, Disodium EDTA, Ascorbic Acid, Sodium Hydroxide, Cyclopentasiloxane, PEG/PPG-18/18 Dimethicone, Dimethicone/Vinyl Dimethicone Crosspolymer, Phenyl Trimethicone, Prunus Amygdalus Dulcis (Sweet Almond) Oil, Nylon-12.
