## Supplementary Table S2 for "The Red Rice Bran Extract (RRBE) Mitigates Photoaging by Targeting Mitochondrial Oxidative Stress and Regulating Thermal Damage Responses"

### Sheet: Sheet1
PubChem_id	smiles	modularity_class	module	pathway	superclass	class	Peak Area
2266	C(CCCC(=O)O)CCCC(=O)O	0	CS_module_2	Fatty acids	Fatty Acids and Conjugates	Dicarboxylic acids	6.48981e+07
240	C1=CC=C(C=C1)C=O	22	Others				6.48981e+07
190	C1=NC2=NC=NC(=C2N1)N	2	CS_module_1	Alkaloids	Pseudoalkaloids	Purine alkaloids	2.61064e+07
76219	C1=NC2=NC=NC(=C2N1)N.Cl	2	CS_module_1	Alkaloids	Pseudoalkaloids	Purine alkaloids	2.61064e+07
5282944	CCCCC/C=C\C=C\C(CCCCCCCC(=O)O)O	0	CS_module_2	Fatty acids	Octadecanoids	Other Octadecanoids	2.61064e+07
60961	C1=NC(=C2C(=N1)N(C=N2)C3C(C(C(O3)CO)O)O)N	4	CS_module_4	Carbohydrates	Nucleosides	Purine nucleos(t)ides	2.61064e+07
5281613	C[C@H]1[C@@H]([C@H]([C@H]([C@@H](O1)OC[C@@H]2[C@H]([C@@H]([C@H]([C@@H](O2)OC3=CC(=C4C(=C3)OC(=CC4=O)C5=CC(=C(C=C5)OC)O)O)O)O)O)O)O)O	2	CS_module_1				9.2217e+06
5280961	C1=CC(=CC=C1C2=COC3=CC(=CC(=C3C2=O)O)O)O	2	CS_module_1	Shikimates and Phenylpropanoids	Isoflavonoids	Isoflavones	8.63771e+06
38357975	C[C@]12CCCC(=C)[C@@H]1[C@H]([C@@H](CC2)C(=C)C(=O)O)O	1	CS_module_8	Terpenoids	Sesquiterpenoids	Eudesmane sesquiterpenoids	9.2217e+06
5192	C(CCCCC(=O)O)CCCC(=O)O	0	CS_module_2	Fatty acids	Fatty Acids and Conjugates	Dicarboxylic acids	8.95662e+06
5317750	COC1=C(C=C2C(=C1)C(=O)C(=CO2)C3=CC=C(C=C3)O)O	2	CS_module_1	Shikimates and Phenylpropanoids	Isoflavonoids	Isoflavones	8.63771e+06
9064	C1[C@@H]([C@H](OC2=CC(=CC(=C21)O)O)C3=CC(=C(C=C3)O)O)O	2	CS_module_1	Shikimates and Phenylpropanoids	Flavonoids	Flavan-3-ols	8.23955e+06
196	C(CCC(=O)O)CC(=O)O	0	CS_module_2	Fatty acids	Fatty Acids and Conjugates	Dicarboxylic acids	8.63771e+06
135398635	C1=NC2=C(N1C3C(C(C(O3)CO)O)O)N=C(NC2=O)N	4	CS_module_4	Carbohydrates	Nucleosides	Purine nucleos(t)ides	8.63771e+06
135398570	C1[C@@H]2[C@H]([C@H]([C@@H](O2)N3C=NC4=C3N=C(NC4=O)N)O)OP(=O)(O1)O	4	CS_module_4	Carbohydrates	Nucleosides	Purine nucleos(t)ides	8.63771e+06
10053626	C1=CC(=CC=C1C2=CC(=O)C3=C(C(=C(C(=C3O2)C4C(C(C(O4)CO)O)O)O)C5C(C(C(C(O5)CO)O)O)O)O)O	2	CS_module_1	Shikimates and Phenylpropanoids	Flavonoids	Flavones	4.54487e+06
70698290	C[C@@H]1C[C@@H]2[C@H](O[C@]3([C@H]1[C@]4([C@@H](C[C@@]56C[C@@]57CC[C@@H](C([C@@H]7CC[C@H]6[C@@]4([C@H]3O)C)(C)C)O[C@H]8[C@@H]([C@H]([C@H](CO8)O)O)O)OC(=O)C)C)O2)C(C)(C)O	9	CS_module_3				8.23955e+06
305	C[N+](C)(C)CCO	24	Others				8.23955e+06
5280450	CCCCC/C=C\C/C=C\CCCCCCCC(=O)O	0	CS_module_2	Fatty acids	Fatty Acids and Conjugates	Unsaturated fatty acids	7.61682e+06
11005824	CCCCC/C=C\C/C=C\CCCCCCCC(=O)OC[C@H](COP(=O)([O-])OCC[N+](C)(C)C)O	3	CS_module_5	Fatty acids	Glycerophospholipids	Glycerophosphocholines	7.61682e+06
24779469	CC/C=C\C/C=C\C/C=C\CCCCCCCC(=O)OC[C@H](COP(=O)([O-])OCC[N+](C)(C)C)O	3	CS_module_5	Fatty acids	Glycerophospholipids	Glycerophosphocholines	7.61682e+06
16081932	CCCCCCCC/C=C\CCCCCCCC(=O)OC[C@H](COP(=O)([O-])OCC[N+](C)(C)C)O	3	CS_module_5	Fatty acids	Glycerophospholipids	Glycerophosphocholines	7.61682e+06
10097314	CCCCCCCCCCCCCCCC(=O)OC[C@@H](COP(=O)([O-])OCC[N+](C)(C)C)O	3	CS_module_5	Fatty acids	Glycerophospholipids	Glycerophosphocholines	7.61682e+06
52925130	CCCCC/C=C\C/C=C\CCCCCCCC(=O)OC[C@H](COP(=O)(O)OCCN)O	3	CS_module_5	Fatty acids	Glycerophospholipids	Glycerophosphoethanolamines	7.61682e+06
5326566	CC1=CC2=C(C=C1C)N=C3C(=N2)C(=O)NC(=O)N3	5	CS_module_9	Alkaloids	Pseudoalkaloids	pteridine alkaloids	7.61682e+06
7405	C1CC(=O)N[C@@H]1C(=O)O	14	Others	Amino acids and Peptides	Small peptides	Aminoacids	7.61682e+06
493570	CC1=CC2=C(C=C1C)N(C3=NC(=O)NC(=O)C3=N2)CC(C(C(CO)O)O)O	2	CS_module_1	Alkaloids	Pseudoalkaloids	pteridine alkaloids	1.74906e+06
70095	C(CCCCCCCCC(=O)O)CCCCCCCC(=O)O	0	CS_module_2	Fatty acids	Fatty Acids and Conjugates	Dicarboxylic acids	4.54487e+06
3017884	C(CCCC(=O)O)CCC(CC(=O)O)O	0	CS_module_2	Fatty acids	Fatty Acids and Conjugates	Dicarboxylic acids	4514629
54675866	C1=CC(=C(C=C1C(=O)O)O)[O-]	8	CS_module_6	Shikimates and Phenylpropanoids	Phenolic acids (C6-C1)	Simple phenolic acids	4514629
937	C1=CC(=CN=C1)C(=O)[O-]	15	Others	Alkaloids	Nicotinic acid alkaloids	Pyridine alkaloids	4.3609e+06
5281417	C1=CC(=O)OC2=CC(=C(C=C21)O[C@H]3[C@@H]([C@H]([C@@H]([C@H](O3)CO)O)O)O)O	2	CS_module_1	Shikimates and Phenylpropanoids	Coumarins	Simple coumarins	712540
247	C[N+](C)(C)CC(=O)[O-]	24	Others	Amino acids and Peptides	Small peptides	Aminoacids	4.00731e+06
115196	C[C@@H]([C@H]1CC[C@@H]2[C@@]1(CC[C@H]3[C@H]2COC(=O)[C@@H]4[C@@]3(C[C@H]([C@H](C4)O)O)C)C)[C@H]([C@@H]([C@@H](C)C(C)C)O)O	25	Others	Terpenoids	Steroids	Ergostane steroids	4.00731e+06
385	C(CCC(=O)O)CCC(=O)O	0	CS_module_2	Fatty acids	Fatty Acids and Conjugates	Dicarboxylic acids	3.45234e+06
1054	CC1=NC=C(C(=C1O)CO)CO	17	Others	Alkaloids	Nicotinic acid alkaloids	Pyridine alkaloids	3.45234e+06
7124	C1=CC=C2C(=C1)C=CC(=N2)C(=O)O	18	Others	Alkaloids	Tryptophan alkaloids	Nicotinic acid alkaloids	3.45234e+06
69141	C1=CC=C2C(=C1)C(=O)C=CN2	18	Others	Alkaloids	Anthranilic acid alkaloids	Acridone alkaloids	2698604
126	C1=CC(=CC=C1C=O)O	22	Others	Shikimates and Phenylpropanoids	Phenolic acids (C6-C1)	Shikimic acids and derivatives	2698604
5281708	C1=CC(=CC=C1C2=COC3=C(C2=O)C=CC(=C3)O)O	2	CS_module_1	Shikimates and Phenylpropanoids	Isoflavonoids	Isoflavones	694185
439242	C(C1C(C(C(C(O1)OCC2C(C(C(C(O2)OC3(C(C(C(O3)CO)O)O)CO)O)O)O)O)O)O)O	9	CS_module_3	Carbohydrates	Saccharides	Disaccharides	1.74906e+06
139291993	CC(=O)OCC1C(C(C(C(O1)OC2(C(C(C(O2)COC(=O)/C=C/C3=CC(=C(C=C3)O)OC)O)OC(=O)/C=C/C4=CC(=C(C=C4)O)OC)COC(=O)C)OC(=O)C)O)OC(=O)C	9	CS_module_3	Shikimates and Phenylpropanoids	Phenylpropanoids (C6-C3)	Cinnamic acids and derivatives	1.74906e+06
11556805	C[C@]12CC[C@@H]([C@@]([C@@H]1CC[C@@]3([C@@H]2CC=C4[C@]3(CC[C@@]5([C@H]4CC(CC5)(C)C)C(=O)O)C)C)(C)CO)O[C@H]6[C@@H]([C@H]([C@H](CO6)O[C@H]7[C@@H]([C@H]([C@@H]([C@H](O7)CO)O)O)O)O)O	9	CS_module_3				1.74906e+06
657272	C[N+](C)(C)CCOP(=O)([O-])OC[C@@H](CO)O	3	CS_module_5	Fatty acids	Glycerophospholipids	Glycerophosphocholines	1.74906e+06
338	C1=CC=C(C(=C1)C(=O)O)O	8	CS_module_6	Shikimates and Phenylpropanoids	Phenolic acids (C6-C1)	Simple phenolic acids	1.74906e+06
10457	C(CCCC(=O)O)CCC(=O)O	0	CS_module_2	Fatty acids	Fatty Acids and Conjugates	Dicarboxylic acids	1.50796e+06
5780	C([C@H]([C@H]([C@@H]([C@H](CO)O)O)O)O)O	0	CS_module_2	Carbohydrates	Saccharides	Monosaccharides	1.50796e+06
1110	C(CC(=O)O)C(=O)O	0	CS_module_2	Fatty acids	Fatty Acids and Conjugates	Dicarboxylic acids	1.50796e+06
5988	C([C@@H]1[C@H]([C@@H]([C@H]([C@H](O1)O[C@]2([C@H]([C@@H]([C@H](O2)CO)O)O)CO)O)O)O)O	9	CS_module_3	Carbohydrates	Saccharides	Disaccharides	1.50796e+06
11333	C([C@@H]1[C@@H]([C@@H]([C@H]([C@@H](O1)O[C@@H]2[C@H](O[C@@]([C@H]2O)(CO)O)CO)O)O)O)O	9	CS_module_3	Carbohydrates	Saccharides	Disaccharides	1.31673e+06
3845	C1=CC=C2C(=C1)C(=O)C=C(N2)C(=O)O	18	Others	Alkaloids	Anthranilic acid alkaloids	Acridone alkaloids	1.31673e+06
352309	CCCCCCCCCCCCN(CCO)CCO	23	Others	Fatty acids	Fatty acyls	Fatty amides	1.31673e+06
8430	CCCCCCCCCCCC(=O)N(CCO)CCO	23	Others	Fatty acids	Fatty amides	N-acyl ethanolamines (endocannabinoids)	1.31673e+06
8778	CCCCCCCCCCCCOS(=O)(=O)O	26	Others	Fatty acids	Fatty acyls	Fatty alcohols	1.31673e+06
6140	C1=CC=C(C=C1)C[C@@H](C(=O)O)N	8	CS_module_6	Amino acids and Peptides	Shikimates and Phenylpropanoids	Small peptides	1303674
5273568	COC1=C(C(=C2C(=C1)C=CC(=O)O2)O[C@H]3[C@@H]([C@H]([C@@H]([C@H](O3)CO)O)O)O)O	2	CS_module_1	Shikimates and Phenylpropanoids	Coumarins	Simple coumarins	431446
643975	CC1=CC2=C(C=C1C)N(C3=NC(=O)NC(=O)C3=N2)C[C@@H]([C@@H]([C@@H](COP(=O)(O)OP(=O)(O)OC[C@@H]4[C@H]([C@H]([C@@H](O4)N5C=NC6=C(N=CN=C65)N)O)O)O)O)O	4	CS_module_4	Alkaloids	Pseudoalkaloids	pteridine alkaloids	1.1234e+06
135398641	C1=NC2=C(C(=O)N1)N=CN2[C@H]3[C@@H]([C@@H]([C@H](O3)CO)O)O	4	CS_module_4	Carbohydrates	Nucleosides	Purine nucleos(t)ides	1.08042e+06
135398638	C1=NC2=C(N1)C(=O)NC=N2	5	CS_module_9	Alkaloids	Pseudoalkaloids	Purine alkaloids	1.08042e+06
10256	C1=CC=C2C(=C1)C(=CN2)C=O	21	Others	Alkaloids	Tryptophan alkaloids	Simple indole alkaloids	1.08042e+06
801	C1=CC=C2C(=C1)C(=CN2)CC(=O)[O-]	21	Others	Alkaloids	Tryptophan alkaloids	Simple indole alkaloids	1.08042e+06
98958	CC12CCC3C(C1C(=C)CCC2O)OC(=O)C3=C	1	CS_module_8	Terpenoids	Sesquiterpenoids	Eudesmane sesquiterpenoids	797707
500	C(CC(=O)O)CN=C(N)N	3	CS_module_5	Amino acids and Peptides	Small peptides	Aminoacids	796008
25200642	C(CC(=O)[O-])C[NH+]=C(N)N	3	CS_module_5	Amino acids and Peptides	Small peptides	Aminoacids	796008
23757180	C1=CC(=C(C=C1C2=CC(=O)C3=C(O2)C(=C(C=C3O)O)C4[C@@H]([C@H]([C@H]([C@H](O4)CO)O)O)O)O)O	2	CS_module_1	Shikimates and Phenylpropanoids	Flavonoids	Flavones	355596
5273566	C1=CC(=C(C=C1CCO[C@H]2[C@@H]([C@H]([C@@H]([C@H](O2)CO)OC(=O)/C=C/C3=CC(=C(C=C3)O)O)O)O)O)O	9	CS_module_3	Shikimates and Phenylpropanoids	Phenylethanoids (C6-C2)	Phenylpropanoids (C6-C3)	778553
13789	C[C@]12CCC(=O)C=C1C=C[C@@H]3[C@@H]2CC[C@]4([C@H]3CC[C@@]45CCC(=O)O5)C	9	CS_module_3	Terpenoids	Steroids	Androstane steroids	778553
5280445	C1=CC(=C(C=C1C2=CC(=O)C3=C(C=C(C=C3O2)O)O)O)O	2	CS_module_1	Shikimates and Phenylpropanoids	Flavonoids	Flavones	355596
139292071	CCCCCCCCC(C(CCCCCCCC(=O)OS(=O)(=O)O)O)O	26	Others				712540
3134	CN(C)C1=NC=NC2=C1NC=N2	2	CS_module_1	Alkaloids	Pseudoalkaloids	Purine alkaloids	355596
5280569	C1=CC(=C(C2=C1C=CC(=O)O2)O)O	7	CS_module_7	Shikimates and Phenylpropanoids	Coumarins	Simple coumarins	694185
15816	C(CCCCC(=O)O)CCCCC(=O)O	0	CS_module_2	Fatty acids	Fatty Acids and Conjugates	Dicarboxylic acids	672063
6057	C1=CC(=CC=C1C[C@@H](C(=O)O)N)O	8	CS_module_6	Amino acids and Peptides	Shikimates and Phenylpropanoids	Small peptides	672063
1174	C1=CNC(=O)NC1=O	20	Others	Alkaloids	Pseudoalkaloids	Purine alkaloids	672063
6305	C1=CC=C2C(=C1)C(=CN2)CC(C(=O)O)N	21	Others	Amino acids and Peptides	Shikimates and Phenylpropanoids	Small peptides	672063
24135	CC(=O)C1=C(C=C(C=C1O)OC)O	8	CS_module_6	Polyketides	Phloroglucinols	Acyl phloroglucinols	646720
443629	C1[C@@H]([C@H]([C@@H]([C@H]([C@H]1N[C@H]2C=C([C@H]([C@@H]([C@H]2O)O)O)CO)O)O)O[C@H]3[C@@H]([C@H]([C@@H]([C@H](O3)CO)O)O)O)CO	9	CS_module_3	Carbohydrates	Polyols	Amino cyclitols	520056
185904	C1=CC=C(C=C1)C[C@@H](CO)NC(=O)[C@H](CC2=CC=CC=C2)NC(=O)C3=CC=CC=C3	12	Others	Alkaloids	Amino acids and Peptides	Peptide alkaloids	459325
10026486	CC(=O)OC[C@H](CC1=CC=CC=C1)NC(=O)[C@H](CC2=CC=CC=C2)NC(=O)C3=CC=CC=C3	12	Others	Amino acids and Peptides	Small peptides	Dipeptides	459325
1183	COC1=C(C=CC(=C1)C=O)O	8	CS_module_6	Shikimates and Phenylpropanoids	Phenolic acids (C6-C1)	Phenylpropanoids (C6-C3)	449309
1188	C1=NC2=C(N1)C(=O)NC(=O)N2	5	CS_module_9	Alkaloids	Pseudoalkaloids	Purine alkaloids	449309
5699	C1=CC2=C(C(=C1)O)NC(=CC2=O)C(=O)O	18	Others	Alkaloids	Anthranilic acid alkaloids	Acridone alkaloids	449309
439246	C1[C@H](OC2=CC(=CC(=C2C1=O)O)O)C3=CC=C(C=C3)O	2	CS_module_1	Shikimates and Phenylpropanoids	Flavonoids	Flavanones	355596
5273569	COC1=C(C(=C2C(=C1)C=CC(=O)O2)O)O	7	CS_module_7	Shikimates and Phenylpropanoids	Coumarins	Simple coumarins	431446
260003	C1CCC(CC1)(CC(=O)O)C(=O)O	25	Others	Amino acids and Peptides	Small peptides	Aminoacids	431446
8468	COC1=C(C=CC(=C1)C(=O)O)O	8	CS_module_6	Shikimates and Phenylpropanoids	Phenolic acids (C6-C1)	Phenylpropanoids (C6-C3)	396526
5351506	C1=CC(=O)OC2=CC(=C(C=C21)OC3C(C(C(C(O3)CO)O)O)O)O	2	CS_module_1	Shikimates and Phenylpropanoids	Coumarins	Simple coumarins	344976
14427440	C1=CC(=CC=C1C2=CC(=O)C3=C(O2)C(=C(C=C3O)O)C4C(C(C(C(O4)CO)O)O)OC5C(C(C(C(O5)CO)O)O)O)O	2	CS_module_1	Shikimates and Phenylpropanoids	Flavonoids	Flavones	344976
443652	COC1=CC(=CC(=C1O)OC)C2=[O+]C3=CC(=CC(=C3C=C2O[C@H]4[C@@H]([C@H]([C@@H]([C@H](O4)CO)O)O)O)O)O	2	CS_module_1	Shikimates and Phenylpropanoids	Flavonoids	Anthocyanidins	133152
185958	C1C(C(C(C(O1)C2=C3C(=C(C(=C2O)C4C(C(C(C(O4)CO)O)O)O)O)C(=O)C=C(O3)C5=CC=C(C=C5)O)O)O)O	2	CS_module_1	Shikimates and Phenylpropanoids	Flavonoids	Flavones
100005	C1=CC=C(C=C1)CC(CO)NC(=O)C2=CC=CC=C2	12	Others	Alkaloids	Peptide alkaloids	Simple amide alkaloids	355596
185	CC(=O)NC(CCC(=O)O)C(=O)O	14	Others	Amino acids and Peptides	Small peptides	Dipeptides	355596
7151	COC(=O)C1=CN=CC=C1	15	Others	Alkaloids	Nicotinic acid alkaloids	Pyridine alkaloids	355596
442658	C1C(C(C(C(O1)C2=C3C(=C(C(=C2O)C4C(C(C(C(O4)CO)O)O)O)O)C(=O)C=C(O3)C5=CC=C(C=C5)O)O)O)O	2	CS_module_1
3084995	C1C(C(C(C(O1)C2=C(C(=C3C(=C2O)C(=O)C=C(O3)C4=CC=C(C=C4)O)C5C(C(C(C(O5)CO)O)O)O)O)O)O)O	2	CS_module_1
439182	C[C@@H]1[C@H]([C@H]([C@@H](O1)N2C=NC3=C(N=CN=C32)N)O)O	4	CS_module_4	Carbohydrates	Nucleosides	Purine nucleos(t)ides	344976
69894	COC1=C(C=C2C=CC(=O)OC2=C1)O	7	CS_module_7	Shikimates and Phenylpropanoids	Coumarins	Simple coumarins	344976
6723	CC1=NC=C(C(=C1O)C(=O)O)CO	17	Others	Alkaloids	Nicotinic acid alkaloids	Pyridine alkaloids	344976
10243	C1=CC=C2C(=C1)C(=CC=N2)C(=O)O	21	Others	Alkaloids	Tryptophan alkaloids	Anthranilic acid alkaloids	344976
10458	C(CCCCCC(=O)O)CCCCCC(=O)O	0	CS_module_2	Fatty acids	Fatty Acids and Conjugates	Dicarboxylic acids	144851
10742	COC1=CC(=CC(=C1O)OC)C(=O)O	8	CS_module_6	Shikimates and Phenylpropanoids	Phenolic acids (C6-C1)	Simple phenolic acids	144851
2153	CN1C2=C(C(=O)N(C1=O)C)NC=N2	5	CS_module_9	Alkaloids	Pseudoalkaloids	Purine alkaloids	144851
5570	C[N+]1=CC=CC(=C1)C(=O)[O-]	15	Others	Alkaloids	Nicotinic acid alkaloids	Pyridine alkaloids	144851
13644663	C1C(C(C(C(O1)C2=C(C(=C3C(=C2O)C(=O)C=C(O3)C4=CC=C(C=C4)O)C5C(C(C(C(O5)CO)O)O)O)O)O)O)O	2	CS_module_1	Shikimates and Phenylpropanoids	Flavonoids	Flavones
82400	C([C@@H]1[C@H]([C@@H]([C@H]([C@H](O1)OP(=O)(O)O)O)O)O)OP(=O)(O)O	9	CS_module_3				133152
6083	C1=NC(=C2C(=N1)N(C=N2)[C@H]3[C@@H]([C@@H]([C@H](O3)COP(=O)(O)O)O)O)N	4	CS_module_4	Carbohydrates	Nucleosides	Purine nucleos(t)ides	133152
45360040	CC1C(C2(C(C2(C)C)C3C1(C4C=C(C(=O)C4CC(=C3)CO)C)O)OC(=O)C)O	9	CS_module_3	Terpenoids	Diterpenoids	Tetracyclic diterpenoids	93830.2
12736	C(CCCCCC(=O)O)CCCCC(=O)O	0	CS_module_2	Fatty acids	Fatty Acids and Conjugates	Dicarboxylic acids	63646.2
65127	C([C@@H]1[C@H]([C@@H]([C@@H](C(O1)O)O)O)O)OP(=O)(O)O	9	CS_module_3	Carbohydrates	Saccharides	Monosaccharides	63646.2
3026	CCCCOC(=O)C1=CC=CC=C1C(=O)OCCCC	16	Others	Shikimates and Phenylpropanoids	Phenolic acids (C6-C1)	Shikimic acids and derivatives	63646.2
5281416	C1=CC(=O)OC2=CC(=C(C=C21)O)O	7	CS_module_7	Shikimates and Phenylpropanoids	Coumarins	Simple coumarins	27175.3
3568969	COC1=CC(=CC(=C1O)OC)C2=[O+]C3=CC(=CC(=C3C=C2OC4C(C(C(C(O4)CO)O)O)O)O)O	2	CS_module_1
11250133	C1[C@@H]([C@H](OC2=C1C(=CC(=C2[C@@H]3[C@H]([C@H](OC4=CC(=CC(=C34)O)O)C5=CC(=C(C=C5)O)O)O)O)O)C6=CC(=C(C=C6)O)O)O	2	CS_module_1
122738	C1[C@H]([C@H](OC2=C1C(=CC(=C2[C@@H]3[C@H]([C@H](OC4=CC(=CC(=C34)O)O)C5=CC(=C(C=C5)O)O)O)O)O)C6=CC(=C(C=C6)O)O)O	2	CS_module_1
5282152	CC1C(C(C(C(O1)OC2C(C(C(OC2OC3=CC(=C4C(=C3)OC(=CC4=O)C5=CC(=C(C=C5)O)O)O)CO)O)O)O)O)O	2	CS_module_1
5280417	COC1=CC(=C2C(=C1)OC(=C(C2=O)OC)C3=CC(=C(C=C3)O)O)O	2	CS_module_1
5320287	COC1=C(C=C(C=C1)C2=C(C(=O)C3=C(C=C(C=C3O2)OC)O)O)O	2	CS_module_1	Shikimates and Phenylpropanoids	Flavonoids	Flavonols
185995	C1=CC(=CC=C1C2=CC(=O)C3=C(O2)C=C(C(=C3O)C4C(C(C(C(O4)CO)O)O)OC5C(C(C(C(O5)CO)O)O)O)O)O	2	CS_module_1
441381	C1=CC(=CC=C1C2=CC(=O)C3=C(C(=C(C=C3O2)OC4C(C(C(C(O4)CO)O)O)O)C5C(C(C(C(O5)CO)O)O)O)O)O	2	CS_module_1	Shikimates and Phenylpropanoids	Flavonoids	Flavones
10404353	COC1=CC=C(C=C1)C2=C(C(=O)C3=C(O2)C(=C(C=C3O)O)OC)O	2	CS_module_1	Shikimates and Phenylpropanoids	Flavonoids	Flavonols
9818878	COC1=C(C(=C2C(=C1O)C(=O)C=C(O2)C3=CC=CC=C3O)OC)O	2	CS_module_1	Shikimates and Phenylpropanoids	Flavonoids	Flavones
71593457	COC1=CC=C(C=C1)C2=C(C(=O)C3=C(O2)C(=C(C(=C3O)OC)O)CC4=C(C(=C(C5=C4OC(=C(C5=O)OC)C6=CC=C(C=C6)O)O)OC)O)OC	2	CS_module_1	Shikimates and Phenylpropanoids	Flavonoids	Flavonols
14427391	CC1=C2C(=CC=C1)OC(=O)C=C2OC3C(C(C(C(O3)CO)O)O)O	2	CS_module_1	Shikimates and Phenylpropanoids	Coumarins	Simple coumarins
26202935	CC(C)C1=C(C(=C2C(=C1)C(C3C4C2(CCCC4(C)C)C(=O)O3)O)O)O	2	CS_module_1	Terpenoids	Diterpenoids	Abietane diterpenoids
10189	CC1=CC(=O)C2=C(C=C(C=C2O1)OC)O	2	CS_module_1	Polyketides	Chromanes	Chromones
10377804	CC1CC(=O)C2=C(C=C(C(=C2O1)CCO)O)OC	2	CS_module_1	Polyketides	Chromanes	Chromones
5280536	COC1=C(C=CC(=C1)/C=C/C=O)O	6	CS_module_10	Shikimates and Phenylpropanoids	Phenylpropanoids (C6-C3)	Cinnamic acids and derivatives	1.03623e+07
637542	C1=CC(=CC=C1C=CC(=O)O)O	6	CS_module_10	Shikimates and Phenylpropanoids	Phenylpropanoids (C6-C3)	Cinnamic acids and derivatives	4.18535e+06
445858	COC1=C(C=CC(=C1)C=CC(=O)O)O	6	CS_module_10	Shikimates and Phenylpropanoids	Phenylpropanoids (C6-C3)	Cinnamic acids and derivatives	1.1234e+06
689043	C1=CC(=C(C=C1C=CC(=O)O)O)O	6	CS_module_10	Shikimates and Phenylpropanoids	Phenylpropanoids (C6-C3)	Cinnamic acids and derivatives	778553
736186	COC1=C(C=C(C=C1)C=CC(=O)O)O	6	CS_module_10	Shikimates and Phenylpropanoids	Phenylpropanoids (C6-C3)	Cinnamic acids and derivatives
637541	C1=CC(=CC(=C1)O)C=CC(=O)O	6	CS_module_10
6912	C(C(C(C(CO)O)O)O)O	0	CS_module_2	Carbohydrates	Saccharides	Monosaccharides
94154	C(C(C(C(CO)O)O)O)O	0	CS_module_2	Carbohydrates	Saccharides	Monosaccharides
10459	C(CCCCCCCC(=O)O)CCCCCCC(=O)O	0	CS_module_2	Fatty acids	Fatty Acids and Conjugates	Dicarboxylic acids
26613	CCCCCC(CC(=O)O)O	0	CS_module_2	Fatty acids	Fatty Acids and Conjugates	Hydroxy fatty acids
90540	C(C(C(C(C(CO)O)O)O)O)O	0	CS_module_2	Carbohydrates	Saccharides	Monosaccharides
160419	C(CC(=O)[O-])C(=O)[O-]	0	CS_module_2
6443013	CCCCCC(C=CC=CCCCCCCCC(=O)O)O	0	CS_module_2	Fatty acids	Octadecanoids	Other Octadecanoids
5280934	CC/C=C\C/C=C\C/C=C\CCCCCCCC(=O)O	0	CS_module_2	Fatty acids	Fatty Acids and Conjugates	Unsaturated fatty acids
7789	CCCCCCC(CCCCCCCCCCC(=O)O)O	0	CS_module_2	Fatty acids	Octadecanoids	Other Octadecanoids
94180	CCCCCCC(C(=O)O)O	0	CS_module_2	Fatty acids	Fatty Acids and Conjugates	Hydroxy fatty acids
5283011	CCCCCC=CC=CC(=O)CCCCCCCC(=O)O	0	CS_module_2	Fatty acids	Fatty Acids and Conjugates	Octadecanoids
9921168	C(CCCC(C=CC(=O)O)O)CCCC(=O)O	0	CS_module_2	Fatty acids	Fatty Acids and Conjugates	Dicarboxylic acids
24096399	CCCCCCCC(/C=C\C(CCC(CCCC(=O)O)O)O)O	0	CS_module_2	Fatty acids	Octadecanoids	Other Octadecanoids
5497123	CCC=CCC(C=CC=CCCCCCCCC(=O)O)OO	0	CS_module_2	Fatty acids	Fatty Acids and Conjugates	Octadecanoids
12292	CC(CCC(=O)O)CC(=O)O	0	CS_module_2	Fatty acids	Fatty Acids and Conjugates	Dicarboxylic acids
441	CC(CC(=O)O)O	0	CS_module_2	Fatty acids	Fatty Acids and Conjugates	Hydroxy fatty acids
439586	C(C1C(C(C(C(O1)OC2C(OC(C(C2O)O)OC3C(OC(C(C3O)O)O)CO)CO)O)O)O)O	9	CS_module_3
446495	C(C1C(C(C(C(O1)OC2C(OC(C(C2O)O)OC3C(OC(C(C3O)O)OC4C(OC(C(C4O)O)O)CO)CO)CO)O)O)O)O	9	CS_module_3
51693489	C1=CC=C(C=C1)C(=O)OCC(COC2C(C(C(C(O2)C(=O)O)O)O)O)O	9	CS_module_3	Shikimates and Phenylpropanoids	Phenolic acids (C6-C1)	Simple phenolic acids
45783079	C1=CC=C(C=C1)C(=O)OCC(CO[C@H]2[C@@H]([C@H]([C@@H]([C@H](O2)C(=O)O)O)O)O)O	9	CS_module_3	Shikimates and Phenylpropanoids	Phenolic acids (C6-C1)	Simple phenolic acids
56776292	COC1=C(C=CC(=C1)/C=C/C(=O)OCC2C(C(C(C(O2)OC3(C(C(C(O3)CO)O)O)CO)O)O)O)O	9	CS_module_3	Shikimates and Phenylpropanoids	Phenylpropanoids (C6-C3)	Cinnamic acids and derivatives
6326016	COC1=CC(=CC(=C1O)OC)/C=C/C(=O)OC[C@@H]2[C@H]([C@@H]([C@H]([C@H](O2)O[C@]3([C@H]([C@@H]([C@H](O3)CO)O)O)CO)O)O)O	9	CS_module_3
11968389	COC1=CC(=CC(=C1O)OC)/C=C/C(=O)OC[C@@H]2[C@H]([C@@H]([C@H]([C@H](O2)O[C@]3([C@H]([C@@H]([C@H](O3)CO)O)OC(=O)/C=C/C4=CC(=C(C(=C4)OC)O)OC)CO)O)O)O	9	CS_module_3	Shikimates and Phenylpropanoids	Phenylpropanoids (C6-C3)	Cinnamic acids and derivatives
94448	C(C1C(C(C(C(O1)OCC2C(C(C(C(O2)OC(C(CO)O)C(C(C=O)O)O)O)O)O)O)O)O)O	9	CS_module_3	Carbohydrates	Saccharides	Disaccharides
5461026	C(C1C(C(C(C(O1)OCC2C(C(C(C(O2)OCC(C(C(C(C=O)O)O)O)O)O)O)O)O)O)O)O	9	CS_module_3	Carbohydrates	Saccharides	Disaccharides
440080	C(C1C(C(C(C(O1)OC2(C(C(C(O2)CO)O)O)COC3(C(C(C(O3)CO)O)O)CO)O)O)O)O	9	CS_module_3
24121283	C[C@H]1[C@@H]([C@H]([C@H](C(O1)O[C@H]2[C@@H]([C@H](O[C@H]([C@@H]2O)OCCC3=CC(=C(C=C3)O)O)COC(=O)/C=C/C4=CC(=C(C=C4)O)O)O)O)O)O	9	CS_module_3	Shikimates and Phenylpropanoids	Phenylethanoids (C6-C2)	Phenylpropanoids (C6-C3)
445238	COC1C(C(C(C(O1)CO)O)O)O	9	CS_module_3	Carbohydrates	Saccharides	Disaccharides
6452827	C(C1C(C(C(C(O1)OC(C(CO)O)C(C(C(=O)O)O)O)O)O)O)O	9	CS_module_3	Carbohydrates	Saccharides	Disaccharides
500122	CC1(C(CCC23C1C(CC4C2(C3)CCC5(C4(CC(C5C6(CCC(O6)C(C)(C)O)C)O)C)C)OC7C(C(C(C(O7)CO)O)O)O)OC8C(C(C(CO8)O)O)O)C	9	CS_module_3
65085	C1=NC2=C(NC(=O)N=C2N1C3C(C(C(O3)CO)O)O)N	4	CS_module_4	Carbohydrates	Nucleosides	Purine nucleos(t)ides
135398597	C1[C@@H]([C@H](O[C@H]1N2C=NC3=C2N=C(NC3=O)N)COP(=O)(O)O)O	4	CS_module_4	Carbohydrates	Nucleosides	Purine nucleos(t)ides
6175	C1=CN(C(=O)N=C1N)C2C(C(C(O2)CO)O)O	4	CS_module_4	Carbohydrates	Nucleosides	Pyrimidine nucleos(t)ides
13711	C1C(C(OC1N2C=CC(=NC2=O)N)CO)O	4	CS_module_4	Carbohydrates	Nucleosides	Pyrimidine nucleos(t)ides
6029	C1=CN(C(=O)NC1=O)C2C(C(C(O2)CO)O)O	4	CS_module_4	Carbohydrates	Nucleosides	Pyrimidine nucleos(t)ides
191372	CC1=CN(C(=O)NC1=O)C2C(C(C(O2)CO)O)OC	4	CS_module_4	Carbohydrates	Nucleosides	Pyrimidine nucleos(t)ides
135407110	C1=NN(C2=C1C(=O)NC=N2)C3C(C(C(O3)CO)O)O	4	CS_module_4	Carbohydrates	Nucleosides	Purine nucleos(t)ides
4463	CC1=C2C(=NC=C1)N(C3=C(C=CC=N3)C(=O)N2)C4CC4	4	CS_module_4	Alkaloids	Nicotinic acid alkaloids	Pyridine alkaloids
72	C1=CC(=C(C=C1C(=O)O)O)O	8	CS_module_6	Shikimates and Phenylpropanoids	Phenolic acids (C6-C1)	Simple phenolic acids
19844	COC1=C(C=CC(=C1)C(=O)OC)O	8	CS_module_6	Shikimates and Phenylpropanoids	Phenolic acids (C6-C1)	Simple phenolic acids
4056967	COC1=C(C=C(C=C1)C(=O)OC)O	8	CS_module_6
68073	CC(=O)C1=C(C=C(C=C1O)O)O	8	CS_module_6	Polyketides	Phloroglucinols	Acyl phloroglucinols
3362	CCC(=O)C1=C(C=C(C=C1O)O)O	8	CS_module_6	Polyketides	Phloroglucinols	Acyl phloroglucinols
8991	COC1=CC=CC(=C1O)C=O	8	CS_module_6	Shikimates and Phenylpropanoids	Phenylpropanoids (C6-C3)	Cinnamic acids and derivatives
5319678	COC1=C(C(=C(C=C1)C(=O)OC)O)OC	8	CS_module_6	Shikimates and Phenylpropanoids	Phenolic acids (C6-C1)	Simple phenolic acids
66343	COC1=CC(=C(C=C1)OC)CCC(=O)O	8	CS_module_6
118401	COC1=C(C(=C(C=C1)CCC(=O)O)OC)OC	8	CS_module_6
17198	CC(=O)C1=CC(=C(C(=C1)OC)O)OC	8	CS_module_6
591524	COC1=CC=CC(=C1C(=O)O)O	8	CS_module_6
20098	CCOC(=O)C1=CC(=CC(=C1)O)O	8	CS_module_6	Shikimates and Phenylpropanoids	Phenolic acids (C6-C1)	Shikimic acids and derivatives
14340	COC1=C(C=CC(=C1)CCC(=O)O)O	8	CS_module_6
103993	CC(=O)C1=CC(=CC(=C1)O)O	8	CS_module_6
83151	CC(=O)C1=CC(=C(C=C1)O)C(=O)O	8	CS_module_6	Shikimates and Phenylpropanoids	Phenolic acids (C6-C1)	Simple phenolic acids
155240	CC(=O)OCCC1=CC(=C(C=C1)O)O	8	CS_module_6	Shikimates and Phenylpropanoids	Phenylethanoids (C6-C2)	Phenylethanoids
5281426	C1=CC(=CC2=C1C=CC(=O)O2)O	7	CS_module_7
54682930	C1=CC=C2C(=C1)C(=CC(=O)O2)O	7	CS_module_7	Shikimates and Phenylpropanoids	Coumarins	Simple coumarins
54686349	CC1=CC2=C(C=C1)OC(=O)C=C2O	7	CS_module_7	Shikimates and Phenylpropanoids	Coumarins	Simple coumarins
99477	C1=CC2=C(C=CC(=O)O2)C=C1O	7	CS_module_7	Shikimates and Phenylpropanoids	Coumarins	Simple coumarins
142768	COC1=C(C2=C(C=C1)C=CC(=O)O2)OC	7	CS_module_7	Shikimates and Phenylpropanoids	Coumarins	Simple coumarins
2775	COC1=CC2=C(C=CC(=O)O2)C(=C1)OC	7	CS_module_7	Shikimates and Phenylpropanoids	Coumarins	Simple coumarins
75409	CC1=CC(=O)OC2=C1C=C(C=C2)O	7	CS_module_7	Shikimates and Phenylpropanoids	Coumarins	Simple coumarins
23872059	C=C(C(CCCCCCO)C(=O)O)C(=O)O	1	CS_module_8	Fatty acids	Fatty Acids and Conjugates	Dicarboxylic acids
25837749	CCCCCCC(C(=C)C(=O)O)C(=O)O	1	CS_module_8	Fatty acids	Fatty Acids and Conjugates	Branched fatty acids
11253216	CC(CCCCC(C(=C)C(=O)O)C(=O)O)O	1	CS_module_8	Fatty acids	Fatty Acids and Conjugates	Dicarboxylic acids
13945489	CC1(CCC(C2(C1CC(C34C2CCC(C3O)C(=C)C4=O)O)CO)O)C	1	CS_module_8	Terpenoids	Diterpenoids	Kaurane and Phyllocladane diterpenoids
1175	C12=C(NC(=O)N1)NC(=O)NC2=O	5	CS_module_9	Alkaloids	Pseudoalkaloids	Purine alkaloids
135398634	C1=NC2=C(N1)C(=O)NC(=N2)N	5	CS_module_9	Alkaloids	Pseudoalkaloids	Purine alkaloids
6993116	CC(C)CC(C(=O)NC(C(C)C)C(=O)O)N	14	Others	Amino acids and Peptides	Small peptides	Dipeptides
7010532	CCC(C)C(C(=O)O)NC(=O)C(C(C)C)N	14	Others	Amino acids and Peptides	Small peptides	Dipeptides
8554	COC(=O)C1=CC=CC=C1C(=O)OC	16	Others	Shikimates and Phenylpropanoids	Phenolic acids (C6-C1)	Simple phenolic acids
68474	CC(=O)C1=CC=CC=C1C(=O)O	16	Others	Shikimates and Phenylpropanoids	Phenolic acids (C6-C1)	Simple phenolic acids
594528	CCCCCC1=CC(=O)C2=CC=CC=C2N1	18	Others
5373082	CCC=CCC1=C(CCC1=O)CCCCCCCC(=O)O	19	Others
45359783	CCC=CCC1=C(CCC1=O)CCCCC(CCC(=O)O)OC(=O)C	19	Others
3385	C1=C(C(=O)NC(=O)N1)F	20	Others	Alkaloids	Pseudoalkaloids	pteridine alkaloids
219463	CC1(C(CCC1(C)C(=O)O)C(=O)O)C	25	Others	Terpenoids	Monoterpenoids	Carane monoterpenoids
73401	CC1CC2C3C(CCCC3(C1(CCC4=COC=C4)O)C)(C(=O)O2)C	25	Others	Terpenoids	Diterpenoids	Labdane diterpenoids
